# Genome wide analysis of gene dosage in 24,092 individuals shows that 10,000 genes modulate cognitive ability

**DOI:** 10.1101/2020.04.03.024554

**Authors:** Guillaume Huguet, Catherine Schramm, Elise Douard, Tamer Petra, Antoine Main, Pauline Monin, Jade England, Khadije Jizi, Thomas Renne, Myriam Poirier, Sabrina Nowak, Charles-Olivier Martin, Nadine Younis, Inga Sophia Knoth, Martineau Jean-Louis, Zohra Saci, Maude Auger, Frédérique Tihy, Géraldine Mathonnet, Catalina Maftei, France Léveillé, David Porteous, Gail Davies, Paul Redmond, Sarah E. Harris, W. David Hill, Emmanuelle Lemyre, Gunter Schumann, Thomas Bourgeron, Zdenka Pausova, Tomas Paus, Sherif Karama, Sarah Lippe, Ian J. Deary, Laura Almasy, Aurélie Labbe, David Glahn, Celia M.T. Greenwood, Sébastien Jacquemont

**Author notes:** **Corresponding authors:** Guillaume Huguet, Sainte Justine University Hospital, 3175 chemin de la Côte-Sainte-Catherine, Montréal, QC H3T 1C5, Sébastien Jacquemont, Sainte Justine University Hospital, 3175 chemin de la Côte-Sainte-Catherine, Montréal, QC H3T 1C5. Shared first authorship (Guillaume Huguet, Catherine Schramm). **Single sentence summary:** CNVs’ effect-sizes on intelligence are predicted using measures of 5 intolerance to haploinsufficiency and are distributed across half of the coding genes.

## Abstract

Genomic Copy Number Variants (CNVs) are routinely identified and reported back to patients with neuropsychiatric disorders, but their quantitative effects on essential traits such as cognitive ability are poorly documented. We have recently shown that the effect-size of deletions on cognitive ability can be statistically predicted using measures of intolerance to haploinsufficiency. However, the effect-sizes of duplications remain unknown. It is also unknown if the effect of multigenic CNVs are driven by a few genes intolerant to haploinsufficiency or distributed across tolerant genes as well.

Here, we identified all CNVs >50 kilobases in 24,092 individuals from unselected and autism cohorts with assessments of general intelligence. Statistical models used measures of intolerance to haploinsufficiency of genes included in CNVs to predict their effect-size on intelligence. Intolerant genes decrease general intelligence by 0.8 and 2.6 points of IQ when duplicated or deleted, respectively. Effect-sizes showed no heterogeneity across cohorts. Validation analyses demonstrated that models could predict CNV effect-sizes with 78% accuracy. Data on the inheritance of 27,766 CNVs showed that deletions and duplications with the same effect-size on intelligence occur *de novo* at the same frequency.

We estimated that around 10,000 intolerant and tolerant genes negatively affect intelligence when deleted, and less than 2% have large effect-sizes. Genes encompassed in CNVs were not enriched in any GOterms but gene regulation and brain expression were GOterms overrepresented in the intolerant subgroup. Such pervasive effects on cognition may be related to emergent properties of the genome not restricted to a limited number of biological pathways.
