## Supplementary_table_20 for "Genome wide analysis of gene dosage in 24,092 individuals shows that 10,000 genes modulate cognitive ability"

### Sheet: Supplementary table 20
Cohorts	Type of CNV	Category	Term	Genes	numbres of genes within CNV		numbres of genes in DAVID		P Value	Fold Enrichment	Bonferroni	Benjamini	FDR
					Count hits	List total	Count hits	List total
ASD	Deletion	GOTERM_BP_DIRECT	GO:0050911~detection of chemical stimulus involved in sensory perception of smell	ENSG00000221933, ENSG00000255298, ENSG00000171944, ENSG00000197790, ENSG00000221836, ENSG00000213215, ENSG00000205497, ENSG00000205495, ENSG00000177212, ENSG00000188124, ENSG00000172377, ENSG00000188558, ENSG00000197887, ENSG00000186119, ENSG00000197437, ENSG00000221888, ENSG00000198104, ENSG00000184022, ENSG00000198283, ENSG00000186113, ENSG00000172146, ENSG00000175143, ENSG00000221989, ENSG0000…	86	1031	309	14912	1.2194e-29	4.02548	3.7607e-26	3.7607e-26	2.2025e-26
ASD	Deletion	GOTERM_BP_DIRECT	GO:0007186~G-protein coupled receptor signaling pathway	ENSG00000221933, ENSG00000255298, ENSG00000171944, ENSG00000221836, ENSG00000135744, ENSG00000205497, ENSG00000213215, ENSG00000205495, ENSG00000188124, ENSG00000172377, ENSG00000184022, ENSG00000198283, ENSG00000134817, ENSG00000184160, ENSG00000180475, ENSG00000127780, ENSG00000176925, ENSG00000176922, ENSG00000128266, ENSG00000183303, ENSG00000221938, ENSG00000177476, ENSG00000135973, ENSG0000…	107	1031	700	14912	6.4319e-15	2.21087	1.9859e-11	9.9294e-12	1.1635e-11
ASD	Deletion	GOTERM_BP_DIRECT	GO:0007608~sensory perception of smell	ENSG00000177476, ENSG00000197403, ENSG00000221858, ENSG00000171102, ENSG00000171944, ENSG00000196944, ENSG00000177535, ENSG00000221836, ENSG00000221813, ENSG00000203661, ENSG00000213215, ENSG00000177212, ENSG00000170782, ENSG00000174970, ENSG00000149133, ENSG00000140463, ENSG00000188124, ENSG00000171180, ENSG00000188558, ENSG00000196071, ENSG00000198104, ENSG00000221888, ENSG00000184022, ENSG0000…	35	1031	121	14912	7.7058e-13	4.18369	2.37655e-09	7.9218e-10	1.39188e-09
ASD	Deletion	GOTERM_MF_DIRECT	GO:0004984~olfactory receptor activity	ENSG00000221933, ENSG00000255298, ENSG00000171944, ENSG00000197790, ENSG00000221836, ENSG00000213215, ENSG00000205497, ENSG00000205495, ENSG00000177212, ENSG00000188124, ENSG00000172377, ENSG00000188558, ENSG00000197887, ENSG00000186119, ENSG00000197437, ENSG00000221888, ENSG00000198104, ENSG00000184022, ENSG00000198283, ENSG00000186113, ENSG00000172146, ENSG00000175143, ENSG00000221989, ENSG0000…	86	1037	309	14983	1.3299e-29	4.02124	1.4177e-26	1.4177e-26	2.1184e-26
ASD	Deletion	GOTERM_MF_DIRECT	GO:0004930~G-protein coupled receptor activity	ENSG00000221933, ENSG00000255298, ENSG00000171944, ENSG00000197790, ENSG00000221836, ENSG00000213215, ENSG00000205497, ENSG00000205495, ENSG00000177212, ENSG00000188124, ENSG00000172377, ENSG00000188558, ENSG00000197887, ENSG00000186119, ENSG00000197437, ENSG00000221888, ENSG00000198104, ENSG00000184022, ENSG00000198283, ENSG00000134817, ENSG00000186113, ENSG00000172146, ENSG00000175143, ENSG0000…	91	1037	534	14983	1.3619e-15	2.46218	1.4202e-12	7.101e-13	2.1205e-12
ASD	Deletion	GOTERM_MF_DIRECT	GO:0005549~odorant binding	ENSG00000186119, ENSG00000176495, ENSG00000172320, ENSG00000255298, ENSG00000171102, ENSG00000167825, ENSG00000186113, ENSG00000198283, ENSG00000172772, ENSG00000182334, ENSG00000186513, ENSG00000197786, ENSG00000172769, ENSG00000180475, ENSG00000172362, ENSG00000186509, ENSG00000205030, ENSG00000149133, ENSG00000183303, ENSG00000172377, ENSG00000172289, ENSG00000181785, ENSG00000172365, ENSG0000…	24	1037	70	14983	1.2616e-10	4.95374	1.3449e-07	4.48301e-08	2.00958e-07
ASD	Deletion	KEGG_PATHWAY	hsa04740:Olfactory transduction	ENSG00000221933, ENSG00000255298, ENSG00000171944, ENSG00000197790, ENSG00000221836, ENSG00000213215, ENSG00000205497, ENSG00000205495, ENSG00000177212, ENSG00000188124, ENSG00000172377, ENSG00000188558, ENSG00000197887, ENSG00000186119, ENSG00000197437, ENSG00000221888, ENSG00000198104, ENSG00000184022, ENSG00000198283, ENSG00000186113, ENSG00000172146, ENSG00000175143, ENSG00000221989, ENSG0000…	86	457	329	6106	1.9786e-26	3.49255	5.3224e-24	5.3224e-24	2.6e-23
ASD	Deletion	REACTOME_PATHWAY	R-HSA-381753:R-HSA-381753	ENSG00000221933, ENSG00000255298, ENSG00000171944, ENSG00000197790, ENSG00000221836, ENSG00000213215, ENSG00000205497, ENSG00000205495, ENSG00000177212, ENSG00000188124, ENSG00000172377, ENSG00000188558, ENSG00000197887, ENSG00000186119, ENSG00000197437, ENSG00000221888, ENSG00000198104, ENSG00000184022, ENSG00000198283, ENSG00000186113, ENSG00000172146, ENSG00000175143, ENSG00000221989, ENSG0000…	85	615	311	8210	5.6442e-27	3.6486	3.8719e-24	3.8719e-24	8.4888e-24
ASD and Unselected population	Deletion	GOTERM_BP_DIRECT	GO:0050911~detection of chemical stimulus involved in sensory perception of smell	ENSG00000221933, ENSG00000255298, ENSG00000180785, ENSG00000171944, ENSG00000183024, ENSG00000221836, ENSG00000181927, ENSG00000213215, ENSG00000205497, ENSG00000205495, ENSG00000112462, ENSG00000181616, ENSG00000167360, ENSG00000183706, ENSG00000188124, ENSG00000172377, ENSG00000172188, ENSG00000184933, ENSG00000172199, ENSG00000184022, ENSG00000198283, ENSG00000180475, ENSG00000127780, ENSG0000…	129	1729	309	14912	9.3453e-42	3.60058	3.7755e-38	3.7755e-38	1.7385e-38
ASD and Unselected population	Deletion	GOTERM_BP_DIRECT	GO:0007186~G-protein coupled receptor signaling pathway	ENSG00000196139, ENSG00000221933, ENSG00000255298, ENSG00000180785, ENSG00000171944, ENSG00000183024, ENSG00000221836, ENSG00000135744, ENSG00000181927, ENSG00000213215, ENSG00000205497, ENSG00000205495, ENSG00000112462, ENSG00000138039, ENSG00000167360, ENSG00000181616, ENSG00000183706, ENSG00000188124, ENSG00000172377, ENSG00000172188, ENSG00000184933, ENSG00000172199, ENSG00000184022, ENSG0000…	166	1729	700	14912	2.9154e-20	2.04527	1.1778e-16	5.8891e-17	5.4237e-17
ASD and Unselected population	Deletion	GOTERM_BP_DIRECT	GO:0007608~sensory perception of smell	ENSG00000177476, ENSG00000197403, ENSG00000221858, ENSG00000171102, ENSG00000171944, ENSG00000196944, ENSG00000177535, ENSG00000221836, ENSG00000203661, ENSG00000221813, ENSG00000213215, ENSG00000177212, ENSG00000204701, ENSG00000204688, ENSG00000204700, ENSG00000170782, ENSG00000204703, ENSG00000174970, ENSG00000140463, ENSG00000149133, ENSG00000204704, ENSG00000188124, ENSG00000171180, ENSG0000…	52	1729	121	14912	9.2902e-18	3.70646	3.7533e-14	1.2511e-14	1.7283e-14
ASD and Unselected population	Deletion	GOTERM_BP_DIRECT	GO:0050907~detection of chemical stimulus involved in sensory perception	ENSG00000182854, ENSG00000197887, ENSG00000172188, ENSG00000221933, ENSG00000197437, ENSG00000183024, ENSG00000180016, ENSG00000188340, ENSG00000184140, ENSG00000181927, ENSG00000181939, ENSG00000166884, ENSG00000181903, ENSG00000254466, ENSG00000172742, ENSG00000127780, ENSG00000243896, ENSG00000112462, ENSG00000174982, ENSG00000183706, ENSG00000176200, ENSG00000180433, ENSG00000203757, ENSG0000…	24	1729	72	14912	3.50039e-06	2.87488	0.0140421	0.00352916	0.00651172
ASD and Unselected population	Deletion	GOTERM_MF_DIRECT	GO:0004984~olfactory receptor activity	ENSG00000221933, ENSG00000255298, ENSG00000180785, ENSG00000171944, ENSG00000183024, ENSG00000221836, ENSG00000181927, ENSG00000213215, ENSG00000205497, ENSG00000205495, ENSG00000112462, ENSG00000181616, ENSG00000167360, ENSG00000183706, ENSG00000188124, ENSG00000172377, ENSG00000172188, ENSG00000184933, ENSG00000172199, ENSG00000184022, ENSG00000198283, ENSG00000180475, ENSG00000127780, ENSG0000…	129	1740	309	14983	1.1278e-41	3.59485	1.6206e-38	1.6206e-38	1.8641e-38
ASD and Unselected population	Deletion	GOTERM_MF_DIRECT	GO:0004930~G-protein coupled receptor activity	ENSG00000221933, ENSG00000255298, ENSG00000180785, ENSG00000171944, ENSG00000183024, ENSG00000221836, ENSG00000181927, ENSG00000213215, ENSG00000205497, ENSG00000205495, ENSG00000112462, ENSG00000181616, ENSG00000167360, ENSG00000183706, ENSG00000188124, ENSG00000172377, ENSG00000172188, ENSG00000184933, ENSG00000172199, ENSG00000184022, ENSG00000171049, ENSG00000134817, ENSG00000198283, ENSG0000…	145	1740	534	14983	1.6435e-23	2.33817	2.3617e-20	1.1809e-20	2.7166e-20
ASD and Unselected population	Deletion	GOTERM_MF_DIRECT	GO:0005549~odorant binding	ENSG00000255298, ENSG00000171102, ENSG00000172487, ENSG00000167825, ENSG00000186513, ENSG00000182334, ENSG00000186509, ENSG00000150261, ENSG00000149133, ENSG00000172377, ENSG00000150269, ENSG00000186119, ENSG00000176495, ENSG00000172199, ENSG00000172320, ENSG00000186113, ENSG00000198283, ENSG00000172772, ENSG00000204695, ENSG00000197786, ENSG00000172769, ENSG00000180475, ENSG00000172362, ENSG0000…	29	1740	70	14983	1.10617e-09	3.56738	1.58956e-06	5.29855e-07	1.8284e-06
ASD and Unselected population	Deletion	KEGG_PATHWAY	hsa04740:Olfactory transduction	ENSG00000221933, ENSG00000255298, ENSG00000180785, ENSG00000171944, ENSG00000183024, ENSG00000221836, ENSG00000181927, ENSG00000213215, ENSG00000205497, ENSG00000205495, ENSG00000112462, ENSG00000181616, ENSG00000167360, ENSG00000183706, ENSG00000188124, ENSG00000172377, ENSG00000172188, ENSG00000184933, ENSG00000172199, ENSG00000184022, ENSG00000198283, ENSG00000180475, ENSG00000127780, ENSG0000…	130	727	329	6106	1.1608e-39	3.31871	3.285e-37	3.285e-37	1.5373e-36
ASD and Unselected population	Deletion	REACTOME_PATHWAY	R-HSA-381753:R-HSA-381753	ENSG00000221933, ENSG00000255298, ENSG00000180785, ENSG00000171944, ENSG00000183024, ENSG00000221836, ENSG00000181927, ENSG00000213215, ENSG00000205497, ENSG00000205495, ENSG00000112462, ENSG00000181616, ENSG00000167360, ENSG00000183706, ENSG00000188124, ENSG00000172377, ENSG00000172188, ENSG00000184933, ENSG00000172199, ENSG00000184022, ENSG00000198283, ENSG00000180475, ENSG00000127780, ENSG0000…	128	999	311	8210	2.1571e-39	3.38242	1.8616e-36	1.8616e-36	3.3442e-36
ASD and Unselected population	Deletion	REACTOME_PATHWAY	R-HSA-212436:R-HSA-212436	ENSG00000173041, ENSG00000181666, ENSG00000145908, ENSG00000197008, ENSG00000183850, ENSG00000042429, ENSG00000197951, ENSG00000120784, ENSG00000180479, ENSG00000185252, ENSG00000162714, ENSG00000099917, ENSG00000152433, ENSG00000197619, ENSG00000018869, ENSG00000188785, ENSG00000188227, ENSG00000234444, ENSG00000171817, ENSG00000198182, ENSG00000188295, ENSG00000198146, ENSG00000178229, ENSG0000…	76	999	325	8210	1.53594e-08	1.9218	1.32551e-05	6.62756e-06	2.38115e-05
Unselected population	Deletion	GOTERM_BP_DIRECT	GO:0050911~detection of chemical stimulus involved in sensory perception of smell	ENSG00000221933, ENSG00000255298, ENSG00000180785, ENSG00000171944, ENSG00000183024, ENSG00000221836, ENSG00000181927, ENSG00000213215, ENSG00000205497, ENSG00000205495, ENSG00000112462, ENSG00000181616, ENSG00000167360, ENSG00000183706, ENSG00000188124, ENSG00000172377, ENSG00000172188, ENSG00000184933, ENSG00000172199, ENSG00000184022, ENSG00000198283, ENSG00000180475, ENSG00000127780, ENSG0000…	129	1729	309	14912	9.3453e-42	3.60058	3.7755e-38	3.7755e-38	1.7385e-38
Unselected population	Deletion	GOTERM_BP_DIRECT	GO:0007186~G-protein coupled receptor signaling pathway	ENSG00000196139, ENSG00000221933, ENSG00000255298, ENSG00000180785, ENSG00000171944, ENSG00000183024, ENSG00000221836, ENSG00000135744, ENSG00000181927, ENSG00000213215, ENSG00000205497, ENSG00000205495, ENSG00000112462, ENSG00000138039, ENSG00000167360, ENSG00000181616, ENSG00000183706, ENSG00000188124, ENSG00000172377, ENSG00000172188, ENSG00000184933, ENSG00000172199, ENSG00000184022, ENSG0000…	166	1729	700	14912	2.9154e-20	2.04527	1.1778e-16	5.8891e-17	5.4237e-17
Unselected population	Deletion	GOTERM_BP_DIRECT	GO:0007608~sensory perception of smell	ENSG00000177476, ENSG00000197403, ENSG00000221858, ENSG00000171102, ENSG00000171944, ENSG00000196944, ENSG00000177535, ENSG00000221836, ENSG00000203661, ENSG00000221813, ENSG00000213215, ENSG00000177212, ENSG00000204701, ENSG00000204688, ENSG00000204700, ENSG00000170782, ENSG00000204703, ENSG00000174970, ENSG00000140463, ENSG00000149133, ENSG00000204704, ENSG00000188124, ENSG00000171180, ENSG0000…	52	1729	121	14912	9.2902e-18	3.70646	3.7533e-14	1.2511e-14	1.7283e-14
Unselected population	Deletion	GOTERM_BP_DIRECT	GO:0050907~detection of chemical stimulus involved in sensory perception	ENSG00000182854, ENSG00000197887, ENSG00000172188, ENSG00000221933, ENSG00000197437, ENSG00000183024, ENSG00000180016, ENSG00000188340, ENSG00000184140, ENSG00000181927, ENSG00000181939, ENSG00000166884, ENSG00000181903, ENSG00000254466, ENSG00000172742, ENSG00000127780, ENSG00000243896, ENSG00000112462, ENSG00000174982, ENSG00000183706, ENSG00000176200, ENSG00000180433, ENSG00000203757, ENSG0000…	24	1729	72	14912	3.50039e-06	2.87488	0.0140421	0.00352916	0.00651172
Unselected population	Deletion	GOTERM_MF_DIRECT	GO:0004984~olfactory receptor activity	ENSG00000221933, ENSG00000255298, ENSG00000180785, ENSG00000171944, ENSG00000183024, ENSG00000221836, ENSG00000181927, ENSG00000213215, ENSG00000205497, ENSG00000205495, ENSG00000112462, ENSG00000181616, ENSG00000167360, ENSG00000183706, ENSG00000188124, ENSG00000172377, ENSG00000172188, ENSG00000184933, ENSG00000172199, ENSG00000184022, ENSG00000198283, ENSG00000180475, ENSG00000127780, ENSG0000…	129	1740	309	14983	1.1278e-41	3.59485	1.6206e-38	1.6206e-38	1.8641e-38
Unselected population	Deletion	GOTERM_MF_DIRECT	GO:0004930~G-protein coupled receptor activity	ENSG00000221933, ENSG00000255298, ENSG00000180785, ENSG00000171944, ENSG00000183024, ENSG00000221836, ENSG00000181927, ENSG00000213215, ENSG00000205497, ENSG00000205495, ENSG00000112462, ENSG00000181616, ENSG00000167360, ENSG00000183706, ENSG00000188124, ENSG00000172377, ENSG00000172188, ENSG00000184933, ENSG00000172199, ENSG00000184022, ENSG00000171049, ENSG00000134817, ENSG00000198283, ENSG0000…	145	1740	534	14983	1.6435e-23	2.33817	2.3617e-20	1.1809e-20	2.7166e-20
Unselected population	Deletion	GOTERM_MF_DIRECT	GO:0005549~odorant binding	ENSG00000255298, ENSG00000171102, ENSG00000172487, ENSG00000167825, ENSG00000186513, ENSG00000182334, ENSG00000186509, ENSG00000150261, ENSG00000149133, ENSG00000172377, ENSG00000150269, ENSG00000186119, ENSG00000176495, ENSG00000172199, ENSG00000172320, ENSG00000186113, ENSG00000198283, ENSG00000172772, ENSG00000204695, ENSG00000197786, ENSG00000172769, ENSG00000180475, ENSG00000172362, ENSG0000…	29	1740	70	14983	1.10617e-09	3.56738	1.58956e-06	5.29855e-07	1.8284e-06
Unselected population	Deletion	KEGG_PATHWAY	hsa04740:Olfactory transduction	ENSG00000221933, ENSG00000255298, ENSG00000180785, ENSG00000171944, ENSG00000183024, ENSG00000221836, ENSG00000181927, ENSG00000213215, ENSG00000205497, ENSG00000205495, ENSG00000112462, ENSG00000181616, ENSG00000167360, ENSG00000183706, ENSG00000188124, ENSG00000172377, ENSG00000172188, ENSG00000184933, ENSG00000172199, ENSG00000184022, ENSG00000198283, ENSG00000180475, ENSG00000127780, ENSG0000…	130	727	329	6106	1.1608e-39	3.31871	3.285e-37	3.285e-37	1.5373e-36
Unselected population	Deletion	REACTOME_PATHWAY	R-HSA-381753:R-HSA-381753	ENSG00000221933, ENSG00000255298, ENSG00000180785, ENSG00000171944, ENSG00000183024, ENSG00000221836, ENSG00000181927, ENSG00000213215, ENSG00000205497, ENSG00000205495, ENSG00000112462, ENSG00000181616, ENSG00000167360, ENSG00000183706, ENSG00000188124, ENSG00000172377, ENSG00000172188, ENSG00000184933, ENSG00000172199, ENSG00000184022, ENSG00000198283, ENSG00000180475, ENSG00000127780, ENSG0000…	128	999	311	8210	2.1571e-39	3.38242	1.8616e-36	1.8616e-36	3.3442e-36
Unselected population	Deletion	REACTOME_PATHWAY	R-HSA-212436:R-HSA-212436	ENSG00000173041, ENSG00000181666, ENSG00000145908, ENSG00000197008, ENSG00000183850, ENSG00000042429, ENSG00000197951, ENSG00000120784, ENSG00000180479, ENSG00000185252, ENSG00000162714, ENSG00000099917, ENSG00000152433, ENSG00000197619, ENSG00000018869, ENSG00000188785, ENSG00000188227, ENSG00000234444, ENSG00000171817, ENSG00000198182, ENSG00000188295, ENSG00000198146, ENSG00000178229, ENSG0000…	76	999	325	8210	1.53594e-08	1.9218	1.32551e-05	6.62756e-06	2.38115e-05
ASD	Duplication	REACTOME_PATHWAY	R-HSA-212436:R-HSA-212436	ENSG00000173041, ENSG00000167981, ENSG00000141040, ENSG00000159915, ENSG00000171574, ENSG00000121417, ENSG00000197951, ENSG00000197566, ENSG00000185252, ENSG00000099917, ENSG00000141946, ENSG00000196378, ENSG00000197619, ENSG00000108590, ENSG00000171163, ENSG00000018869, ENSG00000142528, ENSG00000185730, ENSG00000125846, ENSG00000188295, ENSG00000198146, ENSG00000083817, ENSG00000083812, ENSG0000…	73	1102	325	8210	7.18852e-06	1.67341	0.00650594	0.00650594	0.0112173
ASD and Unselected population	Duplication	GOTERM_BP_DIRECT	GO:0031424~keratinization	ENSG00000159455, ENSG00000167880, ENSG00000172155, ENSG00000134283, ENSG00000187180, ENSG00000172867, ENSG00000169469, ENSG00000163216, ENSG00000244057, ENSG00000197084, ENSG00000128422, ENSG00000187223, ENSG00000186844, ENSG00000105141, ENSG00000184148, ENSG00000062038, ENSG00000185966, ENSG00000169474, ENSG00000196734, ENSG00000118898, ENSG00000187173, ENSG00000187238, ENSG00000163202, ENSG0000…	27	4103	40	14912	8.17203e-07	2.45323	0.00540747	0.00540747	0.00160148
ASD and Unselected population	Duplication	GOTERM_BP_DIRECT	GO:0050911~detection of chemical stimulus involved in sensory perception of smell	ENSG00000221933, ENSG00000255298, ENSG00000183024, ENSG00000221836, ENSG00000170953, ENSG00000181927, ENSG00000213215, ENSG00000112462, ENSG00000167360, ENSG00000176230, ENSG00000176231, ENSG00000183706, ENSG00000181518, ENSG00000175398, ENSG00000221840, ENSG00000188324, ENSG00000172188, ENSG00000171936, ENSG00000184022, ENSG00000184166, ENSG00000169327, ENSG00000127780, ENSG00000197938, ENSG0000…	123	4103	309	14912	2.76552e-06	1.44671	0.0181819	0.00913267	0.00541953
ASD and Unselected population	Duplication	GOTERM_CC_DIRECT	GO:0001533~cornified envelope	ENSG00000198854, ENSG00000167880, ENSG00000184148, ENSG00000159455, ENSG00000121552, ENSG00000172155, ENSG00000185966, ENSG00000169474, ENSG00000096696, ENSG00000196734, ENSG00000187180, ENSG00000169469, ENSG00000187173, ENSG00000244057, ENSG00000163216, ENSG00000187238, ENSG00000197084, ENSG00000163202, ENSG00000169509, ENSG00000187223, ENSG00000186226, ENSG00000240386, ENSG00000204539, ENSG0000…	25	4389	39	16038	8.03307e-06	2.34239	0.00851876	0.00851876	0.0127931
ASD and Unselected population	Duplication	GOTERM_CC_DIRECT	GO:0045095~keratin filament	ENSG00000187766, ENSG00000221859, ENSG00000186081, ENSG00000186049, ENSG00000244411, ENSG00000221837, ENSG00000172867, ENSG00000205420, ENSG00000188878, ENSG00000164850, ENSG00000170465, ENSG00000170484, ENSG00000170486, ENSG00000241598, ENSG00000205445, ENSG00000205426, ENSG00000135443, ENSG00000186847, ENSG00000241123, ENSG00000204572, ENSG00000243489, ENSG00000204571, ENSG00000105141, ENSG0000…	42	4389	86	16038	4.49257e-05	1.78458	0.0467203	0.0236396	0.071527
ASD and Unselected population	Duplication	GOTERM_MF_DIRECT	GO:0004984~olfactory receptor activity	ENSG00000221933, ENSG00000255298, ENSG00000183024, ENSG00000221836, ENSG00000170953, ENSG00000181927, ENSG00000213215, ENSG00000112462, ENSG00000167360, ENSG00000176230, ENSG00000176231, ENSG00000183706, ENSG00000181518, ENSG00000175398, ENSG00000221840, ENSG00000188324, ENSG00000172188, ENSG00000171936, ENSG00000184022, ENSG00000184166, ENSG00000169327, ENSG00000127780, ENSG00000197938, ENSG0000…	123	4087	309	14983	1.72866e-06	1.45929	0.00401795	0.00401795	0.00302491
ASD and Unselected population	Duplication	GOTERM_MF_DIRECT	GO:0005198~structural molecule activity	ENSG00000105974, ENSG00000165898, ENSG00000198854, ENSG00000167880, ENSG00000159455, ENSG00000121552, ENSG00000107581, ENSG00000113946, ENSG00000186081, ENSG00000106404, ENSG00000182871, ENSG00000186049, ENSG00000173801, ENSG00000037042, ENSG00000196569, ENSG00000169469, ENSG00000108759, ENSG00000184113, ENSG00000244057, ENSG00000170484, ENSG00000170486, ENSG00000197084, ENSG00000187223, ENSG0000…	88	4087	209	14983	4.57798e-06	1.54358	0.0106055	0.00531688	0.00801064
ASD and Unselected population	Duplication	KEGG_PATHWAY	hsa04740:Olfactory transduction	ENSG00000100077, ENSG00000221933, ENSG00000255298, ENSG00000183024, ENSG00000221836, ENSG00000170953, ENSG00000181927, ENSG00000213215, ENSG00000112462, ENSG00000167360, ENSG00000176230, ENSG00000176231, ENSG00000183706, ENSG00000181518, ENSG00000175398, ENSG00000221840, ENSG00000188324, ENSG00000172188, ENSG00000171936, ENSG00000184022, ENSG00000184166, ENSG00000169327, ENSG00000127780, ENSG0000…	126	1638	329	6106	3.4315e-06	1.42764	0.00101178	0.00101178	0.00457367
ASD and Unselected population	Duplication	REACTOME_PATHWAY	R-HSA-381753:R-HSA-381753	ENSG00000221933, ENSG00000255298, ENSG00000183024, ENSG00000221836, ENSG00000170953, ENSG00000181927, ENSG00000213215, ENSG00000112462, ENSG00000167360, ENSG00000176230, ENSG00000176231, ENSG00000183706, ENSG00000181518, ENSG00000175398, ENSG00000127928, ENSG00000221840, ENSG00000188324, ENSG00000172188, ENSG00000171936, ENSG00000184022, ENSG00000184166, ENSG00000169327, ENSG00000127780, ENSG0000…	125	2267	311	8210	1.23749e-06	1.4556	0.00146535	0.00146535	0.00199746
ASD and Unselected population	Duplication	UP_TISSUE	Hair root	ENSG00000204572, ENSG00000204571, ENSG00000243489, ENSG00000187766, ENSG00000183640, ENSG00000241233, ENSG00000188155, ENSG00000221859, ENSG00000185940, ENSG00000187005, ENSG00000244411, ENSG00000221837, ENSG00000254997, ENSG00000212935, ENSG00000215455, ENSG00000215454, ENSG00000241598, ENSG00000196224, ENSG00000205445, ENSG00000205867, ENSG00000241123	21	4272	32	15928	2.42141e-05	2.4468	0.0107175	0.0107175	0.0342921
Unselected population	Duplication	GOTERM_BP_DIRECT	GO:0031424~keratinization	ENSG00000159455, ENSG00000167880, ENSG00000172155, ENSG00000134283, ENSG00000187180, ENSG00000172867, ENSG00000169469, ENSG00000163216, ENSG00000244057, ENSG00000197084, ENSG00000128422, ENSG00000187223, ENSG00000186844, ENSG00000105141, ENSG00000184148, ENSG00000062038, ENSG00000185966, ENSG00000169474, ENSG00000196734, ENSG00000118898, ENSG00000187173, ENSG00000187238, ENSG00000163202, ENSG0000…	27	4103	40	14912	8.17203e-07	2.45323	0.00540747	0.00540747	0.00160148
Unselected population	Duplication	GOTERM_BP_DIRECT	GO:0050911~detection of chemical stimulus involved in sensory perception of smell	ENSG00000221933, ENSG00000255298, ENSG00000183024, ENSG00000221836, ENSG00000170953, ENSG00000181927, ENSG00000213215, ENSG00000112462, ENSG00000167360, ENSG00000176230, ENSG00000176231, ENSG00000183706, ENSG00000181518, ENSG00000175398, ENSG00000221840, ENSG00000188324, ENSG00000172188, ENSG00000171936, ENSG00000184022, ENSG00000184166, ENSG00000169327, ENSG00000127780, ENSG00000197938, ENSG0000…	123	4103	309	14912	2.76552e-06	1.44671	0.0181819	0.00913267	0.00541953
Unselected population	Duplication	GOTERM_CC_DIRECT	GO:0001533~cornified envelope	ENSG00000198854, ENSG00000167880, ENSG00000184148, ENSG00000159455, ENSG00000121552, ENSG00000172155, ENSG00000185966, ENSG00000169474, ENSG00000096696, ENSG00000196734, ENSG00000187180, ENSG00000169469, ENSG00000187173, ENSG00000244057, ENSG00000163216, ENSG00000187238, ENSG00000197084, ENSG00000163202, ENSG00000169509, ENSG00000187223, ENSG00000186226, ENSG00000240386, ENSG00000204539, ENSG0000…	25	4389	39	16038	8.03307e-06	2.34239	0.00851876	0.00851876	0.0127931
Unselected population	Duplication	GOTERM_CC_DIRECT	GO:0045095~keratin filament	ENSG00000187766, ENSG00000221859, ENSG00000186081, ENSG00000186049, ENSG00000244411, ENSG00000221837, ENSG00000172867, ENSG00000205420, ENSG00000188878, ENSG00000164850, ENSG00000170465, ENSG00000170484, ENSG00000170486, ENSG00000241598, ENSG00000205445, ENSG00000205426, ENSG00000135443, ENSG00000186847, ENSG00000241123, ENSG00000204572, ENSG00000243489, ENSG00000204571, ENSG00000105141, ENSG0000…	42	4389	86	16038	4.49257e-05	1.78458	0.0467203	0.0236396	0.071527
Unselected population	Duplication	GOTERM_MF_DIRECT	GO:0004984~olfactory receptor activity	ENSG00000221933, ENSG00000255298, ENSG00000183024, ENSG00000221836, ENSG00000170953, ENSG00000181927, ENSG00000213215, ENSG00000112462, ENSG00000167360, ENSG00000176230, ENSG00000176231, ENSG00000183706, ENSG00000181518, ENSG00000175398, ENSG00000221840, ENSG00000188324, ENSG00000172188, ENSG00000171936, ENSG00000184022, ENSG00000184166, ENSG00000169327, ENSG00000127780, ENSG00000197938, ENSG0000…	123	4087	309	14983	1.72866e-06	1.45929	0.00401795	0.00401795	0.00302491
Unselected population	Duplication	GOTERM_MF_DIRECT	GO:0005198~structural molecule activity	ENSG00000105974, ENSG00000165898, ENSG00000198854, ENSG00000167880, ENSG00000159455, ENSG00000121552, ENSG00000107581, ENSG00000113946, ENSG00000186081, ENSG00000106404, ENSG00000182871, ENSG00000186049, ENSG00000173801, ENSG00000037042, ENSG00000196569, ENSG00000169469, ENSG00000108759, ENSG00000184113, ENSG00000244057, ENSG00000170484, ENSG00000170486, ENSG00000197084, ENSG00000187223, ENSG0000…	88	4087	209	14983	4.57798e-06	1.54358	0.0106055	0.00531688	0.00801064
Unselected population	Duplication	KEGG_PATHWAY	hsa04740:Olfactory transduction	ENSG00000100077, ENSG00000221933, ENSG00000255298, ENSG00000183024, ENSG00000221836, ENSG00000170953, ENSG00000181927, ENSG00000213215, ENSG00000112462, ENSG00000167360, ENSG00000176230, ENSG00000176231, ENSG00000183706, ENSG00000181518, ENSG00000175398, ENSG00000221840, ENSG00000188324, ENSG00000172188, ENSG00000171936, ENSG00000184022, ENSG00000184166, ENSG00000169327, ENSG00000127780, ENSG0000…	126	1638	329	6106	3.4315e-06	1.42764	0.00101178	0.00101178	0.00457367
Unselected population	Duplication	REACTOME_PATHWAY	R-HSA-381753:R-HSA-381753	ENSG00000221933, ENSG00000255298, ENSG00000183024, ENSG00000221836, ENSG00000170953, ENSG00000181927, ENSG00000213215, ENSG00000112462, ENSG00000167360, ENSG00000176230, ENSG00000176231, ENSG00000183706, ENSG00000181518, ENSG00000175398, ENSG00000127928, ENSG00000221840, ENSG00000188324, ENSG00000172188, ENSG00000171936, ENSG00000184022, ENSG00000184166, ENSG00000169327, ENSG00000127780, ENSG0000…	125	2267	311	8210	1.23749e-06	1.4556	0.00146535	0.00146535	0.00199746
Unselected population	Duplication	UP_TISSUE	Hair root	ENSG00000204572, ENSG00000204571, ENSG00000243489, ENSG00000187766, ENSG00000183640, ENSG00000241233, ENSG00000188155, ENSG00000221859, ENSG00000185940, ENSG00000187005, ENSG00000244411, ENSG00000221837, ENSG00000254997, ENSG00000212935, ENSG00000215455, ENSG00000215454, ENSG00000241598, ENSG00000196224, ENSG00000205445, ENSG00000205867, ENSG00000241123	21	4272	32	15928	2.42141e-05	2.4468	0.0107175	0.0107175	0.0342921
