## Supplementary_table_22 for "Genome wide analysis of gene dosage in 24,092 individuals shows that 10,000 genes modulate cognitive ability"

### Sheet: Supplementary table 22
Category	Term	Genes		numbres of intolerant genes		numbres of genes in DAVID		P Value	Fold Enrichment	Bonferroni	Benjamini	FDR
				Count hits	List total	Count hits	List total
GOTERM_BP_DIRECT	GO:0030198~extracellular matrix organization	ENSG00000138448, ENSG00000084636, ENSG00000197461, ENSG00000182871, ENSG00000164318, ENSG00000197467, ENSG00000172037, ENSG00000160255, ENSG00000171812, ENSG00000081052, ENSG00000005844, ENSG00000122335, ENSG00000213949, ENSG00000091136, ENSG00000123500, ENSG00000166145, ENSG00000106366, ENSG00000173376, ENSG00000139626, ENSG00000156886, ENSG00000142798, ENSG00000087303, ENSG00000086062, ENSG0000…		119	6481	180	14912	1.56354e-09	1.52114	1.33432e-05	1.33432e-05	3.14291e-06
GOTERM_BP_DIRECT	GO:0015031~protein transport	ENSG00000251201, ENSG00000184840, ENSG00000174567, ENSG00000130734, ENSG00000126777, ENSG00000167987, ENSG00000099246, ENSG00000131238, ENSG00000166971, ENSG00000167578, ENSG00000198707, ENSG00000183486, ENSG00000196497, ENSG00000139998, ENSG00000124839, ENSG00000167994, ENSG00000153071, ENSG00000120253, ENSG00000139370, ENSG00000163093, ENSG00000126062, ENSG00000156675, ENSG00000119541, ENSG0000…		207	6481	369	14912	8.94313e-07	1.29074	0.00760302	0.00380876	0.00179767
GOTERM_CC_DIRECT	GO:0016020~membrane	ENSG00000078142, ENSG00000075651, ENSG00000197142, ENSG00000000419, ENSG00000183684, ENSG00000166333, ENSG00000126777, ENSG00000242247, ENSG00000204267, ENSG00000137822, ENSG00000139880, ENSG00000136874, ENSG00000198911, ENSG00000197858, ENSG00000198707, ENSG00000034152, ENSG00000164342, ENSG00000196296, ENSG00000198722, ENSG00000132740, ENSG00000087088, ENSG00000141506, ENSG00000110080, ENSG0000…		1025	6812	2050	16038	1.603e-13	1.17719	2.0504e-10	2.0504e-10	2.6124e-10
GOTERM_CC_DIRECT	GO:0005829~cytosol	ENSG00000152904, ENSG00000185013, ENSG00000078142, ENSG00000160688, ENSG00000144908, ENSG00000183684, ENSG00000166333, ENSG00000130734, ENSG00000126775, ENSG00000037042, ENSG00000204264, ENSG00000163882, ENSG00000242247, ENSG00000099246, ENSG00000151247, ENSG00000137822, ENSG00000156970, ENSG00000170899, ENSG00000106052, ENSG00000136874, ENSG00000100968, ENSG00000104904, ENSG00000198911, ENSG0000…		1486	6812	3079	16038	4.227e-13	1.13628	5.4058e-10	2.7029e-10	6.8873e-10
GOTERM_CC_DIRECT	GO:0000139~Golgi membrane	ENSG00000114646, ENSG00000251201, ENSG00000075651, ENSG00000197461, ENSG00000174567, ENSG00000184840, ENSG00000118600, ENSG00000123989, ENSG00000086598, ENSG00000137522, ENSG00000115694, ENSG00000242247, ENSG00000198911, ENSG00000153395, ENSG00000144674, ENSG00000168282, ENSG00000113595, ENSG00000257594, ENSG00000164342, ENSG00000168818, ENSG00000139629, ENSG00000179344, ENSG00000136156, ENSG0000…		315	6812	556	16038	9.8092e-12	1.33386	1.25459e-08	4.18197e-09	1.59839e-08
GOTERM_CC_DIRECT	GO:0005794~Golgi apparatus	ENSG00000144909, ENSG00000159792, ENSG00000075651, ENSG00000113384, ENSG00000184840, ENSG00000101336, ENSG00000067208, ENSG00000086598, ENSG00000188906, ENSG00000242247, ENSG00000166971, ENSG00000104219, ENSG00000140285, ENSG00000171320, ENSG00000153395, ENSG00000204160, ENSG00000257594, ENSG00000170745, ENSG00000141458, ENSG00000198722, ENSG00000183597, ENSG00000139629, ENSG00000185009, ENSG0000…		428	6812	797	16038	6.4253e-11	1.26433	8.21799e-08	2.0545e-08	1.047e-07
GOTERM_CC_DIRECT	GO:0005783~endoplasmic reticulum	ENSG00000163082, ENSG00000144224, ENSG00000171126, ENSG00000184840, ENSG00000197142, ENSG00000000419, ENSG00000086598, ENSG00000126777, ENSG00000136770, ENSG00000188906, ENSG00000163683, ENSG00000104219, ENSG00000198911, ENSG00000153395, ENSG00000034693, ENSG00000139624, ENSG00000141458, ENSG00000075790, ENSG00000170275, ENSG00000136986, ENSG00000087088, ENSG00000182934, ENSG00000102471, ENSG0000…		398	6812	749	16038	1.82833e-09	1.25106	2.33844e-06	4.67688e-07	2.97926e-06
GOTERM_CC_DIRECT	GO:0005789~endoplasmic reticulum membrane	ENSG00000165716, ENSG00000159792, ENSG00000163082, ENSG00000075651, ENSG00000144224, ENSG00000184840, ENSG00000197142, ENSG00000000419, ENSG00000126775, ENSG00000054392, ENSG00000126777, ENSG00000086598, ENSG00000136770, ENSG00000099246, ENSG00000204267, ENSG00000163683, ENSG00000231852, ENSG00000140284, ENSG00000136874, ENSG00000198911, ENSG00000197858, ENSG00000153395, ENSG00000139624, ENSG0000…		424	6812	804	16038	1.85079e-09	1.24161	2.36716e-06	3.94528e-07	3.01586e-06
GOTERM_CC_DIRECT	GO:0005737~cytoplasm	ENSG00000015676, ENSG00000137628, ENSG00000144908, ENSG00000130734, ENSG00000126775, ENSG00000204264, ENSG00000126778, ENSG00000131899, ENSG00000170615, ENSG00000013561, ENSG00000136492, ENSG00000242247, ENSG00000121957, ENSG00000151247, ENSG00000156970, ENSG00000121104, ENSG00000178502, ENSG00000100968, ENSG00000136874, ENSG00000104904, ENSG00000121101, ENSG00000136877, ENSG00000198707, ENSG0000…	, ENSG00000124831, ENSG00000154767, ENSG00000099622, ENSG00000111615, ENSG00000038210, ENSG00000149273, ENSG00000143947, ENSG00000009950, ENSG00000134324, ENSG00000168286, ENSG00000154229, ENSG00000168288, ENSG00000250741, ENSG00000197343, ENSG00000114626, ENSG00000154734, ENSG00000015133, ENSG00000144554, ENSG00000070061, ENSG00000113966, ENSG00000078674, ENSG00000116141, ENSG00000143933, ENSG00…	2167	6812	4741	16038	4.99004e-08	1.07613	6.382e-05	9.11747e-06	8.13123e-05
GOTERM_CC_DIRECT	GO:0031902~late endosome membrane	ENSG00000144909, ENSG00000099282, ENSG00000143862, ENSG00000251201, ENSG00000145416, ENSG00000104154, ENSG00000215305, ENSG00000075651, ENSG00000151532, ENSG00000197043, ENSG00000167987, ENSG00000196814, ENSG00000135404, ENSG00000074319, ENSG00000100139, ENSG00000131748, ENSG00000139722, ENSG00000141458, ENSG00000155099, ENSG00000134851, ENSG00000090674, ENSG00000119541, ENSG00000154265, ENSG0000…		64	6812	93	16038	7.17591e-07	1.62021	0.00091738	0.00011472	0.0011693
GOTERM_CC_DIRECT	GO:0005813~centrosome	ENSG00000116127, ENSG00000108641, ENSG00000156876, ENSG00000183580, ENSG00000077380, ENSG00000137822, ENSG00000128581, ENSG00000136878, ENSG00000164934, ENSG00000104218, ENSG00000115514, ENSG00000164087, ENSG00000188026, ENSG00000123374, ENSG00000198707, ENSG00000119685, ENSG00000154429, ENSG00000118096, ENSG00000156787, ENSG00000167716, ENSG00000143543, ENSG00000119541, ENSG00000130640, ENSG0000…		218	6812	399	16038	8.20251e-07	1.28635	0.00104855	0.00011656	0.00133658
GOTERM_CC_DIRECT	GO:0005856~cytoskeleton	ENSG00000115109, ENSG00000171617, ENSG00000138443, ENSG00000101336, ENSG00000157782, ENSG00000130176, ENSG00000173801, ENSG00000174611, ENSG00000239474, ENSG00000136026, ENSG00000185340, ENSG00000131899, ENSG00000196526, ENSG00000107438, ENSG00000152104, ENSG00000089159, ENSG00000188229, ENSG00000105639, ENSG00000070087, ENSG00000167460, ENSG00000131746, ENSG00000006453, ENSG00000126391, ENSG0000…		191	6812	344	16038	9.99656e-07	1.30723	0.00127774	0.00012785	0.00162892
GOTERM_CC_DIRECT	GO:0005925~focal adhesion	ENSG00000115109, ENSG00000136167, ENSG00000101336, ENSG00000166333, ENSG00000050405, ENSG00000145907, ENSG00000149269, ENSG00000156482, ENSG00000197321, ENSG00000131236, ENSG00000168310, ENSG00000107438, ENSG00000149260, ENSG00000089159, ENSG00000089157, ENSG00000117519, ENSG00000120063, ENSG00000167460, ENSG00000131746, ENSG00000153071, ENSG00000142798, ENSG00000183386, ENSG00000137337, ENSG0000…		200	6812	363	16038	1.12309e-06	1.29718	0.0014354	0.00013058	0.00183005
GOTERM_CC_DIRECT	GO:0005765~lysosomal membrane	ENSG00000185344, ENSG00000143862, ENSG00000141447, ENSG00000075651, ENSG00000215305, ENSG00000078081, ENSG00000165102, ENSG00000101152, ENSG00000155252, ENSG00000249242, ENSG00000177628, ENSG00000136874, ENSG00000135441, ENSG00000114573, ENSG00000047457, ENSG00000153071, ENSG00000113595, ENSG00000131748, ENSG00000139370, ENSG00000164654, ENSG00000141458, ENSG00000164342, ENSG00000123643, ENSG0000…		148	6812	261	16038	3.90391e-06	1.33505	0.00498066	0.00041601	0.0063612
GOTERM_CC_DIRECT	GO:0005795~Golgi stack	ENSG00000168282, ENSG00000107862, ENSG00000100749, ENSG00000196562, ENSG00000107554, ENSG00000165861, ENSG00000105270, ENSG00000188603, ENSG00000144583, ENSG00000073969, ENSG00000138768, ENSG00000135775, ENSG00000173846, ENSG00000137502, ENSG00000143641, ENSG00000087253, ENSG00000141198, ENSG00000127914, ENSG00000147533, ENSG00000088833, ENSG00000137573, ENSG00000139266, ENSG00000140943, ENSG0000…		25	6812	29	16038	1.01624e-05	2.02963	0.0129137	0.00099933	0.0165583
GOTERM_CC_DIRECT	GO:0005913~cell-cell adherens junction	ENSG00000120265, ENSG00000101665, ENSG00000113643, ENSG00000128641, ENSG00000050405, ENSG00000173801, ENSG00000126777, ENSG00000168003, ENSG00000187164, ENSG00000107438, ENSG00000149925, ENSG00000148341, ENSG00000173898, ENSG00000117868, ENSG00000100139, ENSG00000117519, ENSG00000115514, ENSG00000164144, ENSG00000006453, ENSG00000100401, ENSG00000115310, ENSG00000124831, ENSG00000106682, ENSG0000…		164	6812	299	16038	1.54373e-05	1.29136	0.0195508	0.00140932	0.0251519
GOTERM_MF_DIRECT	GO:0005515~protein binding	ENSG00000015676, ENSG00000152904, ENSG00000164332, ENSG00000137628, ENSG00000126775, ENSG00000126777, ENSG00000204264, ENSG00000126778, ENSG00000013561, ENSG00000121957, ENSG00000099246, ENSG00000204267, ENSG00000151247, ENSG00000136878, ENSG00000156970, ENSG00000136874, ENSG00000121101, ENSG00000196091, ENSG00000214357, ENSG00000164342, ENSG00000128708, ENSG00000110851, ENSG00000109107, ENSG0000…	, ENSG00000162511, ENSG00000180329, ENSG00000139323, ENSG00000014641, ENSG00000179604, ENSG00000139324, ENSG00000185650, ENSG00000185651, ENSG00000122674, ENSG00000131844, ENSG00000131845, ENSG00000004948, ENSG00000130787, ENSG00000152332, ENSG00000180340, ENSG00000185652, ENSG00000178538, ENSG00000104936, ENSG00000100994, ENSG00000100991, ENSG00000104133, ENSG00000121570, ENSG00000104131, ENSG00…	3683	6467	8047	14983	2.4082e-12	1.06039	6.90908e-09	6.90908e-09	4.31479e-09
GOTERM_MF_DIRECT	GO:0005524~ATP binding	ENSG00000183914, ENSG00000141639, ENSG00000159792, ENSG00000146282, ENSG00000100077, ENSG00000176658, ENSG00000196169, ENSG00000078142, ENSG00000100271, ENSG00000160688, ENSG00000137628, ENSG00000156873, ENSG00000113240, ENSG00000128833, ENSG00000167702, ENSG00000024422, ENSG00000197142, ENSG00000130377, ENSG00000101336, ENSG00000166333, ENSG00000103222, ENSG00000188906, ENSG00000136492, ENSG0000…		710	6467	1378	14983	4.945e-11	1.19373	1.41871e-07	7.09357e-08	8.86001e-08
GOTERM_MF_DIRECT	GO:0003779~actin binding	ENSG00000185345, ENSG00000171617, ENSG00000215305, ENSG00000163995, ENSG00000128833, ENSG00000136167, ENSG00000130176, ENSG00000188906, ENSG00000131236, ENSG00000196526, ENSG00000149925, ENSG00000118162, ENSG00000121621, ENSG00000173898, ENSG00000117519, ENSG00000071909, ENSG00000131746, ENSG00000006453, ENSG00000138964, ENSG00000058453, ENSG00000196091, ENSG00000163092, ENSG00000152818, ENSG0000…		147	6467	257	14983	6.25551e-06	1.3252	0.017787	0.00596451	0.0112075
KEGG_PATHWAY	hsa00970:Aminoacyl-tRNA biosynthesis	ENSG00000134684, ENSG00000146282, ENSG00000109618, ENSG00000113643, ENSG00000110619, ENSG00000115866, ENSG00000136628, ENSG00000112855, ENSG00000137513, ENSG00000067704, ENSG00000247626, ENSG00000185418, ENSG00000106105, ENSG00000065427, ENSG00000179115, ENSG00000117593, ENSG00000116120, ENSG00000011376, ENSG00000196305, ENSG00000204394, ENSG00000179988, ENSG00000133706, ENSG00000130348, ENSG0000…		35	2655	41	6106	2.22853e-07	1.96325	6.59624e-05	6.59624e-05	0.00029719
KEGG_PATHWAY	hsa04144:Endocytosis	ENSG00000084070, ENSG00000072274, ENSG00000172661, ENSG00000100077, ENSG00000075651, ENSG00000024422, ENSG00000167987, ENSG00000185974, ENSG00000242247, ENSG00000196814, ENSG00000122958, ENSG00000140464, ENSG00000148341, ENSG00000126803, ENSG00000074319, ENSG00000105443, ENSG00000163513, ENSG00000153071, ENSG00000185359, ENSG00000119541, ENSG00000156675, ENSG00000013016, ENSG00000160867, ENSG0000…		131	2655	232	6106	5.89914e-05	1.2986	0.0173104	0.00869297	0.0786403
KEGG_PATHWAY	hsa04141:Protein processing in endoplasmic reticulum	ENSG00000163479, ENSG00000185345, ENSG00000179218, ENSG00000184787, ENSG00000120725, ENSG00000136026, ENSG00000130175, ENSG00000136770, ENSG00000101152, ENSG00000125844, ENSG00000124783, ENSG00000118705, ENSG00000103266, ENSG00000050748, ENSG00000167671, ENSG00000135506, ENSG00000113558, ENSG00000175197, ENSG00000126803, ENSG00000169223, ENSG00000170035, ENSG00000088833, ENSG00000136731, ENSG0000…		95	2655	161	6106	8.14975e-05	1.35703	0.0238356	0.00800917	0.108628
REACTOME_PATHWAY	R-HSA-216083:R-HSA-216083	ENSG00000138448, ENSG00000084636, ENSG00000142173, ENSG00000182871, ENSG00000197467, ENSG00000139329, ENSG00000160255, ENSG00000172270, ENSG00000171812, ENSG00000144810, ENSG00000081052, ENSG00000005844, ENSG00000169031, ENSG00000099866, ENSG00000213949, ENSG00000154721, ENSG00000005884, ENSG00000123500, ENSG00000188157, ENSG00000110799, ENSG00000077943, ENSG00000139626, ENSG00000156886, ENSG0000…		56	3587	80	8210	4.75102e-06	1.60217	0.00638865	0.00638865	0.00779238
UP_TISSUE	Brain	ENSG00000015676, ENSG00000144908, ENSG00000137628, ENSG00000126775, ENSG00000126777, ENSG00000121957, ENSG00000204267, ENSG00000099246, ENSG00000151247, ENSG00000136878, ENSG00000156970, ENSG00000136874, ENSG00000136870, ENSG00000152910, ENSG00000136099, ENSG00000167815, ENSG00000179242, ENSG00000196091, ENSG00000128708, ENSG00000109107, ENSG00000157423, ENSG00000121940, ENSG00000110888, ENSG0000…	, ENSG00000213213, ENSG00000174606, ENSG00000123453, ENSG00000171817, ENSG00000168411, ENSG00000171045, ENSG00000182670, ENSG00000173988, ENSG00000187735, ENSG00000161509, ENSG00000171824, ENSG00000123444, ENSG00000157020, ENSG00000171827, ENSG00000099785, ENSG00000132872, ENSG00000157014, ENSG00000105193, ENSG00000175137, ENSG00000105197, ENSG00000103740, ENSG00000103742, ENSG00000167306, ENSG00…	3371	6902	7185	15928	1.3111e-16	1.08273	5.651e-14	5.651e-14	1.5543e-13
UP_TISSUE	Muscle	ENSG00000144909, ENSG00000121413, ENSG00000141002, ENSG00000144229, ENSG00000170175, ENSG00000086598, ENSG00000146909, ENSG00000126778, ENSG00000198522, ENSG00000177646, ENSG00000121957, ENSG00000141642, ENSG00000159593, ENSG00000167173, ENSG00000197858, ENSG00000034152, ENSG00000091136, ENSG00000100281, ENSG00000204371, ENSG00000196296, ENSG00000152818, ENSG00000087302, ENSG00000182934, ENSG0000…		409	6902	760	15928	2.65637e-09	1.24193	1.35209e-06	6.76047e-07	3.83488e-06
UP_TISSUE	Placenta	ENSG00000015676, ENSG00000137628, ENSG00000160688, ENSG00000166337, ENSG00000000419, ENSG00000166333, ENSG00000102996, ENSG00000171223, ENSG00000166828, ENSG00000163882, ENSG00000013561, ENSG00000242247, ENSG00000151247, ENSG00000137822, ENSG00000156970, ENSG00000139880, ENSG00000160679, ENSG00000136877, ENSG00000104907, ENSG00000197858, ENSG00000064195, ENSG00000060688, ENSG00000198707, ENSG0000…		1451	6902	3021	15928	5.15093e-09	1.10842	2.62182e-06	8.73941e-07	7.43616e-06
UP_TISSUE	Epithelium	ENSG00000015676, ENSG00000144909, ENSG00000183914, ENSG00000075651, ENSG00000184156, ENSG00000160688, ENSG00000113240, ENSG00000000419, ENSG00000197140, ENSG00000126775, ENSG00000176994, ENSG00000126777, ENSG00000171223, ENSG00000198522, ENSG00000136492, ENSG00000242247, ENSG00000136878, ENSG00000100968, ENSG00000152104, ENSG00000160679, ENSG00000109787, ENSG00000100139, ENSG00000104907, ENSG0000…		1144	6902	2390	15928	8.51702e-07	1.10462	0.00043342	0.00010837	0.00122956
UP_TISSUE	Teratocarcinoma	ENSG00000173041, ENSG00000107731, ENSG00000197329, ENSG00000121413, ENSG00000054392, ENSG00000137522, ENSG00000137822, ENSG00000178498, ENSG00000153066, ENSG00000188596, ENSG00000185404, ENSG00000165185, ENSG00000174227, ENSG00000175395, ENSG00000153395, ENSG00000137824, ENSG00000111704, ENSG00000143147, ENSG00000168411, ENSG00000119685, ENSG00000117139, ENSG00000156787, ENSG00000173193, ENSG0000…		264	6902	494	15928	4.33725e-06	1.23328	0.00220523	0.00044144	0.0062613
UP_TISSUE	Hippocampus	ENSG00000171617, ENSG00000144908, ENSG00000126775, ENSG00000076248, ENSG00000183780, ENSG00000145911, ENSG00000099246, ENSG00000149260, ENSG00000184939, ENSG00000109787, ENSG00000175395, ENSG00000171817, ENSG00000113594, ENSG00000219200, ENSG00000166348, ENSG00000196091, ENSG00000154767, ENSG00000104635, ENSG00000001084, ENSG00000087589, ENSG00000091039, ENSG00000129455, ENSG00000006831, ENSG0000…		216	6902	406	15928	4.88534e-05	1.22776	0.0245603	0.00413592	0.0705042
UP_TISSUE	Amygdala	ENSG00000091129, ENSG00000196169, ENSG00000107731, ENSG00000163995, ENSG00000136167, ENSG00000121413, ENSG00000156876, ENSG00000136169, ENSG00000167987, ENSG00000103222, ENSG00000084444, ENSG00000108395, ENSG00000154027, ENSG00000128581, ENSG00000106052, ENSG00000007202, ENSG00000117519, ENSG00000140280, ENSG00000153395, ENSG00000161714, ENSG00000115295, ENSG00000166348, ENSG00000183597, ENSG0000…		282	6902	546	15928	6.051e-05	1.19191	0.0303314	0.00439047	0.0873212
