## Supplementary_table_23 for "Genome wide analysis of gene dosage in 24,092 individuals shows that 10,000 genes modulate cognitive ability"

### Sheet: Supplementary table 23
Cohorts	Type of CNV	Categories of gene	Category	Term	Genes	numbres of genes within CNV		numbres of genes in DAVID		P Value	Fold Enrichment	Bonferroni	Benjamini	FDR
						Count hits	List total	Count hits	List total
ASD population	Duplication	tolerance	GOTERM_MF_DIRECT	GO:0003676~nucleic acid binding	ENSG00000146587, ENSG00000174428, ENSG00000084072, ENSG00000141040, ENSG00000121864, ENSG00000126603, ENSG00000185252, ENSG00000197566, ENSG00000121766, ENSG00000171161, ENSG00000196378, ENSG00000142528, ENSG00000065427, ENSG00000131848, ENSG00000185730, ENSG00000101574, ENSG00000125846, ENSG00000148337, ENSG00000160062, ENSG00000137760, ENSG00000083812, ENSG00000197483, ENSG00000131061, ENSG0000…	68	796	341	6467	4.484e-05	1.62011	0.0399846	0.0399846	0.0699722
Unselected population	Deletion	tolerance	REACTOME_PATHWAY	R-HSA-212436:R-HSA-212436	ENSG00000198182, ENSG00000173041, ENSG00000198046, ENSG00000198440, ENSG00000176024, ENSG00000103199, ENSG00000197123, ENSG00000145908, ENSG00000124459, ENSG00000245680, ENSG00000198093, ENSG00000042429, ENSG00000120784, ENSG00000196867, ENSG00000185252, ENSG00000198453, ENSG00000196263, ENSG00000256683, ENSG00000196967, ENSG00000171827, ENSG00000171817	21	230	116	3587	3.13366e-05	2.82335	0.011001	0.011001	0.0429042
